# Gel-Assisted Proteome Position Integral Shift (GAPPIS) Assay Returns Molecular Weight to Shotgun Proteomics and Identifies Novel Caspase 3 Substrates

**DOI:** 10.1101/2024.02.14.579877

**Authors:** Zhaowei Meng, Amir Ata Saei, Xuepei Zhang, Hezheng Lyu, Hassan Gharibi, Susanna L Lundström, Ákos Végvári, Massimiliano Gaetani, Roman A. Zubarev

**Affiliations:** Division of Chemistry I, Department of Medical Biochemistry and Biophysics, Karolinska Institutet, Stockholm, Sweden; Chemical Proteomics Unit, Science for Life Laboratory (SciLifeLab), Stockholm, Sweden; Chemical Proteomics, Swedish National Infrastructure for Biological Mass Spectrometry (BioMS), Stockholm, Sweden; Department of Microbiology, Tumor and Cell Biology, Karolinska Institutet, 17177, Stockholm, Sweden; HDXperts AB, Danderyd, Sweden

## Abstract

Here we present a high-throughput virtual top-down proteomics approach that restores the molecular weight (MW) information in shotgun proteomics, and demonstrate its utility in studying proteolytic events in programmed cell death. With Gel-Assisted Proteome Position Integral Shift (GAPPIS), we quantified over 7000 proteins in staurosporine-induced apoptotic HeLa cells and identified 84 proteins exhibiting in a statistically significant manner at least two of the following features: 1) a negative MW shift; 2) an elevated ratio in a pair of a semi-tryptic and tryptic peptide, 3) a negative shift in the standard deviation of MW estimated for different peptides, and 4) a negative shift in skewness of the same data. Of these proteins, 58 molecules were novel caspase 3 substrates. Further analysis identified the preferred cleavage sites consistent with the known caspase cleavages after the DXXD motif. As a powerful tool for high-throughput MW analysis simultaneously with the conventional expression analysis, GAPPIS assay can prove useful in studying a broad range of biological processes involving proteolytic events.
