## Supplementary Table for "Gel-Assisted Proteome Position Integral Shift (GAPPIS) Assay Returns Molecular Weight to Shotgun Proteomics and Identifies Novel Caspase 3 Substrates"

### Sheet: Sheet1
Table S1. Validated caspase 3 candidate substrates
The proteins at No. 1 to 26 were found in literature. The 58 novel caspase 3 substrates were at No. 27 to 84.
No.	Protein ID	Gene names	Protein names	MW (kDa)
1	O15027	SEC16A	Protein transport protein Sec16A	251.89
2	O15042	U2SURP	U2 snRNP-associated SURP motif-containing protein	118.29
3	O43432	EIF4G3	Eukaryotic translation initiation factor 4 gamma 3	176.65
4	O60264	SMARCA5	SWI/SNF-related matrix-associated actin-dependent regulator of chromatin subfamily A member 5	121.9
5	O60271	SPAG9	C-Jun-amino-terminal kinase-interacting protein 4	146.2
6	P05783	KRT18	Keratin, type I cytoskeletal 18	48.057
7	P08670	VIM	Vimentin	53.651
8	P09874	PARP1	Poly [ADP-ribose] polymerase 1	113.08
9	P20700	LMNB1	Lamin-B1	66.408
10	P41214	EIF2D	Eukaryotic translation initiation factor 2D	64.706
11	P42166	TMPO	Lamina-associated polypeptide 2, isoform alpha;Thymopoietin;Thymopentin	75.491
12	P43243	MATR3	Matrin-3	94.622
13	P49321	NASP	Nuclear autoantigenic sperm protein	85.237
14	P51532	SMARCA4	Transcription activator BRG1	184.64
15	P78344	EIF4G2	Eukaryotic translation initiation factor 4 gamma 2	102.36
16	Q13177	PAK2	Serine/threonine-protein kinase PAK 2;PAK-2p27;PAK-2p34	58.042
17	Q14980	NUMA1	Nuclear mitotic apparatus protein 1	238.26
18	Q14C86	GAPVD1	GTPase-activating protein and VPS9 domain-containing protein 1	164.98
19	Q2NL82	TSR1	Pre-rRNA-processing protein TSR1 homolog	91.809
20	Q5SW79	CEP170	Centrosomal protein of 170 kDa	175.29
21	Q5T200	ZC3H13	Zinc finger CCCH domain-containing protein 13	196.63
22	Q6PKG0	LARP1	La-related protein 1	123.51
23	Q92538	GBF1	Golgi-specific brefeldin A-resistance guanine nucleotide exchange factor 1	206.44
24	Q9BTE3	MCMBP	Mini-chromosome maintenance complex-binding protein	72.979
25	Q9C0C9	UBE2O	E2/E3 hybrid ubiquitin-protein ligase UBE2O	141.29
26	Q9UPT8	ZC3H4	Zinc finger CCCH domain-containing protein 4	140.26
27	A1X283	SH3PXD2B	SH3 and PX domain-containing protein 2B	101.58
28	O15031	PLXNB2	Plexin-B2	205.12
29	O60256	PRPSAP2	Phosphoribosyl pyrophosphate synthase-associated protein 2	40.925
30	O60333	KIF1B	Kinesin-like protein KIF1B	204.47
31	O60524	NEMF	Nuclear export mediator factor NEMF	122.95
32	O75970	MPDZ	Multiple PDZ domain protein	221.62
33	O95197	RTN3	Reticulon-3	112.61
34	P04843	RPN1	Dolichyl-diphosphooligosaccharide--protein glycosyltransferase subunit 1	68.569
35	P08237	PFKM	ATP-dependent 6-phosphofructokinase, muscle type	85.182
36	P25705	ATP5A1	ATP synthase subunit alpha, mitochondrial	59.75
37	P26358	DNMT1	DNA (cytosine-5)-methyltransferase 1	183.16
38	P27708	CAD	CAD protein;Glutamine-dependent carbamoyl-phosphate synthase;Aspartate carbamoyltransferase;Dihydroorotase	242.98
39	P30876	POLR2B	DNA-directed RNA polymerase II subunit RPB2	133.9
40	P31751	AKT2	RAC-beta serine/threonine-protein kinase	55.768
41	P46087	NOP2	Probable 28S rRNA (cytosine(4447)-C(5))-methyltransferase	89.301
42	P51114	FXR1	Fragile X mental retardation syndrome-related protein 1	69.72
43	P51858	HDGF	Hepatoma-derived growth factor	26.788
44	Q02952	AKAP12	A-kinase anchor protein 12	191.48
45	Q05209	PTPN12	Tyrosine-protein phosphatase non-receptor type 12	88.105
46	Q08AD1	CAMSAP2	Calmodulin-regulated spectrin-associated protein 2	168.09
47	Q12904	AIMP1	Aminoacyl tRNA synthase complex-interacting multifunctional protein 1;Endothelial monocyte-activating polypeptide 2	34.352
48	Q13905	RAPGEF1	Rap guanine nucleotide exchange factor 1	120.55
49	Q14126	DSG2	Desmoglein-2	122.29
50	Q14160	SCRIB	Protein scribble homolog	174.91
51	Q14669	TRIP12	E3 ubiquitin-protein ligase TRIP12	220.43
52	Q14692	BMS1	Ribosome biogenesis protein BMS1 homolog	145.81
53	Q5JSH3	WDR44	WD repeat-containing protein 44	101.37
54	Q5JSZ5	PRRC2B	Protein PRRC2B	242.96
55	Q5T5Y3	CAMSAP1	Calmodulin-regulated spectrin-associated protein 1	177.97
56	Q5TAX3	ZCCHC11	Terminal uridylyltransferase 4	185.16
57	Q5VT25	CDC42BPA	Serine/threonine-protein kinase MRCK alpha	197.3
58	Q641Q2	FAM21A	WASH complex subunit FAM21A	147.18
59	Q68E01	INTS3	Integrator complex subunit 3	118.07
60	Q6WCQ1	MPRIP	Myosin phosphatase Rho-interacting protein	116.53
61	Q6XZF7	DNMBP	Dynamin-binding protein	177.35
62	Q7RTP6	MICAL3	Protein-methionine sulfoxide oxidase MICAL3	224.29
63	Q7Z3T8	ZFYVE16	Zinc finger FYVE domain-containing protein 16	168.9
64	Q7Z4S6	KIF21A	Kinesin-like protein KIF21A	187.18
65	Q8N3D4	EHBP1L1	EH domain-binding protein 1-like protein 1	161.85
66	Q8NEB9	PIK3C3	Phosphatidylinositol 3-kinase catalytic subunit type 3	101.55
67	Q8WWI1	LMO7	LIM domain only protein 7	192.69
68	Q92576	PHF3	PHD finger protein 3	229.48
69	Q96BP3	PPWD1	Peptidylprolyl isomerase domain and WD repeat-containing protein 1	73.574
70	Q96PC5	MIA2	Melanoma inhibitory activity protein 2	159.83
71	Q9BQG0	MYBBP1A	Myb-binding protein 1A	148.85
72	Q9BSJ8	ESYT1	Extended synaptotagmin-1	122.85
73	Q9C0B5	ZDHHC5	Palmitoyltransferase ZDHHC5	77.544
74	Q9H501	ESF1	ESF1 homolog	98.795
75	Q9NR30	DDX21	Nucleolar RNA helicase 2	87.343
76	Q9NS87	KIF15	Kinesin-like protein KIF15	160.16
77	Q9NSE4	IARS2	Isoleucine--tRNA ligase, mitochondrial	113.79
78	Q9NTI5	PDS5B	Sister chromatid cohesion protein PDS5 homolog B	164.67
79	Q9NUY8	TBC1D23	TBC1 domain family member 23	78.321
80	Q9UPN4	CEP131	Centrosomal protein of 131 kDa	122.15
81	Q9UPQ0	LIMCH1	LIM and calponin homology domains-containing protein 1	121.87
82	Q9UQE7	SMC3	Structural maintenance of chromosomes protein 3	141.54
83	Q9Y2D5	AKAP2	A-kinase anchor protein 2	94.659
84	Q9Y4W2	LAS1L	Ribosomal biogenesis protein LAS1L	83.064
